# Scratching on French PDO cheese surfaces sheds light on an unexplored microbial genomic and metabolic diversity

**DOI:** 10.64898/2025.12.15.694182

**Authors:** Hélène Gardon, Sibylle Tabuteau, Françoise Irlinger, Eric Dugat-Bony, Valérie Barbe, Cécile Callon, Julia Cantuti Gendre, Corinne Cruaud, Céline Delbès, Frédérick Gavory, Valentin Loux, Nacer Mohellibi, Cécile Neuvéglise, Pierre Renault, Olivier Rué, Sébastien Theil, Jean-Marc Aury, Vincent Hervé

## Abstract

Cheeses are fermented dairy products consumed worldwide. Their global diversity results from various local variables, including technological practices, as well as the metabolic activity of diverse microorganisms. In Europe, this typicity is exemplified by Protected Designation of Origin (PDO) cheeses, for which genetic diversity remains largely unexplored. Combining culturomics (*n* = 373 bacterial genomes) and metagenomic (*n* = 146 metagenomes), we performed a national-scale survey of the microbial diversity encompassing 44 French PDO cheeses. Taxonomic (bacteria, fungi and viruses) and functional profiling reveal a high diversity in the cheese rind, mainly driven by the cheese technology. We also reconstructed 1,119 bacterial metagenome-assembled genomes (MAGs) encompassing seven phyla, including *Actinomycetota*, *Bacillota*, *Pseudomonadota* and *Bacteroidota*. Using GTDB as a reference, we identified 221 MAGs encompassing 46 genera, as well as 44 bacterial isolate genomes encompassing eight genera, which represent potentially 81 new species (based on <95% ANI). These species were particularly numerous among the genera *Halomonas*, *Psychrobacter* and *Brachybacterium*. Similar results were observed when compared with the cFMD database. We combined our genomic and metagenomic datasets into a catalog of 26.2 million protein clusters, with 50% of these clusters remaining unassigned to a known function and taxonomy. We illustrated the potential of this resource by searching for methionine gamma-lyase (MGL), an enzyme playing a significant role in cheese flavor. This protein was predominantly found in *Pseudoalteromonas*, a potentially new MGL-producing genus, *Serratia, Pseudomonas, Proteus* and *Hafnia*, and its prevalence varied with cheese technology. Our study provides a substantial genomic resource for food microbiologists and cheesemakers to further explore the biotechnological potential of PDO cheese biodiversity.
