## Supplementary Table 4 for "Scratching on French PDO cheese surfaces sheds light on an unexplored microbial genomic and metabolic diversity"

### Sheet: 146_metagenomes
query	target	function	rank	taxonomy	whole_taxonomy
AOP30_C1_coeur_2482724	UniRef100_A0A552XJV9	UniRef100_A0A552XJV9 PTS fructose transporter subunit IIC n=3 Tax=Bacteria TaxID=2 RepID=A0A552XJV9_9LACT	superkingdom	Bacteria	-_cellular organisms;d_Bacteria
AOP22_E1_surf_3737567	UniRef100_A0A6N2X0P1	UniRef100_A0A6N2X0P1 Bacteriophage replication gene A protein (GPA) n=2 Tax=Bacteroidota TaxID=976 RepID=A0A6N2X0P1_BACUN	phylum	Bacteroidota	-_cellular organisms;d_Bacteria;-_FCB group;-_Bacteroidota/Chlorobiota group;p_Bacteroidota
AOP33_4_coeur_506543	UniRef100_C2KHC0	UniRef100_C2KHC0 Integrase core domain protein n=31 Tax=cellular organisms TaxID=131567 RepID=C2KHC0_LEUMC	superkingdom	Bacteria	-_cellular organisms;d_Bacteria
AOP33_4_coeur_1825687	UniRef100_UPI00032D74A9	UniRef100_UPI00032D74A9 restriction endonuclease subunit S n=1 Tax=Enterococcus faecalis TaxID=1351 RepID=UPI00032D74A9	species	Enterococcus faecalis	-_cellular organisms;d_Bacteria;-_Terrabacteria group;p_Bacillota;c_Bacilli;o_Lactobacillales;f_Enterococcaceae;g_Enterococcus;s_Enterococcus faecalis
AOP16_AQ2_surf_3384602	UniRef100_A0A0J9X4L7	UniRef100_A0A0J9X4L7 Similar to Saccharomyces cerevisiae YDR150W NUM1 Protein required for nuclear migration, localizes to the mother cell cortex and the bud tip n=1 Tax=Geotrichum candidum TaxID=1173061 RepID=A0A0J9X4L7_GEOCN	species	Geotrichum candidum	-_cellular organisms;d_Eukaryota;-_Opisthokonta;k_Fungi;-_Dikarya;p_Ascomycota;-_saccharomyceta;-_Saccharomycotina;c_Saccharomycetes;o_Saccharomycetales;f_Dipodascaceae;g_Geotrichum;s_Geotrichum candidum
AOP18_B2_surf_1142510	UniRef100_T0V5N0	UniRef100_T0V5N0 Internalin n=2 Tax=Lactococcus lactis subsp. cremoris TaxID=1359 RepID=T0V5N0_LACLC	species	Lactococcus cremoris	-_cellular organisms;d_Bacteria;-_Terrabacteria group;p_Bacillota;c_Bacilli;o_Lactobacillales;f_Streptococcaceae;g_Lactococcus;s_Lactococcus cremoris
AOP9_A1_surf_3322639	UniRef100_UPI0021A33AB1	UniRef100_UPI0021A33AB1 D-lactate dehydrogenase n=1 Tax=Lactococcus lactis TaxID=1358 RepID=UPI0021A33AB1	species	Lactococcus lactis	-_cellular organisms;d_Bacteria;-_Terrabacteria group;p_Bacillota;c_Bacilli;o_Lactobacillales;f_Streptococcaceae;g_Lactococcus;s_Lactococcus lactis
AOP21_I1_surf_3082805	UniRef100_UPI0021AF3FA4	UniRef100_UPI0021AF3FA4 phosphoenolpyruvate--protein phosphotransferase n=1 Tax=Lactococcus lactis TaxID=1358 RepID=UPI0021AF3FA4	species	Lactococcus lactis	-_cellular organisms;d_Bacteria;-_Terrabacteria group;p_Bacillota;c_Bacilli;o_Lactobacillales;f_Streptococcaceae;g_Lactococcus;s_Lactococcus lactis
AOP22_E1_surf_510492	UniRef100_G0WJL8	UniRef100_G0WJL8 IS946 transposase n=2 Tax=Lactococcus lactis TaxID=1358 RepID=G0WJL8_LACLL	species	Lactococcus lactis	-_cellular organisms;d_Bacteria;-_Terrabacteria group;p_Bacillota;c_Bacilli;o_Lactobacillales;f_Streptococcaceae;g_Lactococcus;s_Lactococcus lactis
AOP22_E1_surf_1733146	UniRef100_A0A2X0PGL9	UniRef100_A0A2X0PGL9 Gram-positive cocci surface proteins LPxTG domain-containing protein n=1 Tax=Lactococcus lactis TaxID=1358 RepID=A0A2X0PGL9_9LACT	species	Lactococcus lactis	-_cellular organisms;d_Bacteria;-_Terrabacteria group;p_Bacillota;c_Bacilli;o_Lactobacillales;f_Streptococcaceae;g_Lactococcus;s_Lactococcus lactis
AOP1_D1_coeur_148688	UniRef100_A0A343JPG3	UniRef100_A0A343JPG3 Putative tape measure protein n=1 Tax=Lactococcus phage 56003 TaxID=2029665 RepID=A0A343JPG3_9CAUD	no rank	Lactococcus phage 56003	d_Viruses;-_Duplodnaviria;k_Heunggongvirae;p_Uroviricota;c_Caudoviricetes;g_Skunavirus;s_Skunavirus sv56003;-_Lactococcus phage 56003
AOP24_LA_D1_716323	UniRef100_UPI001FD38C98	UniRef100_UPI001FD38C98 major capsid protein n=1 Tax=Paenibacillus cineris TaxID=237530 RepID=UPI001FD38C98	species	Paenibacillus cineris	-_cellular organisms;d_Bacteria;-_Terrabacteria group;p_Bacillota;c_Bacilli;o_Bacillales;f_Paenibacillaceae;g_Paenibacillus;s_Paenibacillus cineris
AOP23_C1_coeur_1771828	NA	NA	NA	NA	NA

### Sheet: 115_rind_metagenomes
query	target	function	rank	taxonomy	whole_taxonomy
AOP40_8SA_coeur_792144	UniRef100_V8LQT1	UniRef100_V8LQT1 Appr-1-p processing protein n=6 Tax=Bacteria TaxID=2 RepID=V8LQT1_STRTR	superkingdom	Bacteria	-_cellular organisms;d_Bacteria
AOP22_E1_surf_3737567	UniRef100_A0A552XJV9	UniRef100_A0A552XJV9 PTS fructose transporter subunit IIC n=3 Tax=Bacteria TaxID=2 RepID=A0A552XJV9_9LACT	superkingdom	Bacteria	-_cellular organisms;d_Bacteria
AOP40_8SA_coeur_1191996	UniRef100_S6CQ70	UniRef100_S6CQ70 Nuclease SbcCD subunit D n=5 Tax=Bacteria TaxID=2 RepID=S6CQ70_9BACT	superkingdom	Bacteria	-_cellular organisms;d_Bacteria
AOP39_D1_surf_65223	UniRef100_A0A2Z3KST8	UniRef100_A0A2Z3KST8 2-hydroxyacyl-CoA dehydratase n=2 Tax=Bacteria TaxID=2 RepID=A0A2Z3KST8_LACLL	superkingdom	Bacteria	-_cellular organisms;d_Bacteria
AOP1_D1_coeur_1725663	UniRef100_A0A2Z5Z9S6	UniRef100_A0A2Z5Z9S6 Lactocepin I n=9 Tax=Bacteria TaxID=2 RepID=A0A2Z5Z9S6_LACLC	superkingdom	Bacteria	-_cellular organisms;d_Bacteria
AOP1_D1_coeur_1311792	UniRef100_A0A1V0PDX4	UniRef100_A0A1V0PDX4 Transposase n=4 Tax=Bacteria TaxID=2 RepID=A0A1V0PDX4_LACLC	superkingdom	Bacteria	-_cellular organisms;d_Bacteria
AOP1_D1_coeur_148688	UniRef100_C2KHC0	UniRef100_C2KHC0 Integrase core domain protein n=31 Tax=cellular organisms TaxID=131567 RepID=C2KHC0_LEUMC	superkingdom	Bacteria	-_cellular organisms;d_Bacteria
AOP22_E1_surf_510492	UniRef100_A0A6N2X0P1	UniRef100_A0A6N2X0P1 Bacteriophage replication gene A protein (GPA) n=2 Tax=Bacteroidota TaxID=976 RepID=A0A6N2X0P1_BACUN	phylum	Bacteroidota	-_cellular organisms;d_Bacteria;-_FCB group;-_Bacteroidota/Chlorobiota group;p_Bacteroidota
AOP5_B2_surf_152427	UniRef100_A0A1D7W6D8	UniRef100_A0A1D7W6D8 Succinate--CoA ligase [ADP-forming] subunit beta n=1 Tax=Brevibacterium aurantiacum TaxID=273384 RepID=A0A1D7W6D8_9MICO	species	Brevibacterium aurantiacum	-_cellular organisms;d_Bacteria;-_Terrabacteria group;p_Actinomycetota;c_Actinomycetes;o_Micrococcales;f_Brevibacteriaceae;g_Brevibacterium;s_Brevibacterium aurantiacum
AOP32_A1_surf_4679311	UniRef100_A0A2H1KA26	UniRef100_A0A2H1KA26 TPR-repeat-containing protein n=1 Tax=Brevibacterium aurantiacum TaxID=273384 RepID=A0A2H1KA26_9MICO	species	Brevibacterium aurantiacum	-_cellular organisms;d_Bacteria;-_Terrabacteria group;p_Actinomycetota;c_Actinomycetes;o_Micrococcales;f_Brevibacteriaceae;g_Brevibacterium;s_Brevibacterium aurantiacum
AOP10_L1_surf_1481790	UniRef100_Q9CIK7	UniRef100_Q9CIK7 Peptide chain release factor 3 n=10 Tax=Bacillota TaxID=1239 RepID=RF3_LACLA	phylum	Bacillota	-_cellular organisms;d_Bacteria;-_Terrabacteria group;p_Bacillota
AOP24_LA_D1_716323	UniRef100_UPI001FD38C98	UniRef100_UPI001FD38C98 major capsid protein n=1 Tax=Paenibacillus cineris TaxID=237530 RepID=UPI001FD38C98	species	Paenibacillus cineris	-_cellular organisms;d_Bacteria;-_Terrabacteria group;p_Bacillota;c_Bacilli;o_Bacillales;f_Paenibacillaceae;g_Paenibacillus;s_Paenibacillus cineris
AOP18_A2_surf_2528912	UniRef100_A0A192F641	UniRef100_A0A192F641 DNA gyrase subunit A n=1 Tax=Staphylococcus sp. AntiMn-1 TaxID=1715860 RepID=A0A192F641_9STAP	species	Staphylococcus sp. AntiMn-1	-_cellular organisms;d_Bacteria;-_Terrabacteria group;p_Bacillota;c_Bacilli;o_Bacillales;f_Staphylococcaceae;g_Staphylococcus;-_unclassified Staphylococcus;s_Staphylococcus sp. AntiMn-1
AOP40_8SA_coeur_1408061	UniRef100_UPI00207395AF	UniRef100_UPI00207395AF bacterial Ig-like domain-containing protein n=2 Tax=Lactobacillales TaxID=186826 RepID=UPI00207395AF	order	Lactobacillales	-_cellular organisms;d_Bacteria;-_Terrabacteria group;p_Bacillota;c_Bacilli;o_Lactobacillales
AOP30_C1_coeur_2482724	UniRef100_UPI00032D74A9	UniRef100_UPI00032D74A9 restriction endonuclease subunit S n=1 Tax=Enterococcus faecalis TaxID=1351 RepID=UPI00032D74A9	species	Enterococcus faecalis	-_cellular organisms;d_Bacteria;-_Terrabacteria group;p_Bacillota;c_Bacilli;o_Lactobacillales;f_Enterococcaceae;g_Enterococcus;s_Enterococcus faecalis
AOP7_A1_surf_8912317	UniRef100_UPI0021A86750	UniRef100_UPI0021A86750 F0F1 ATP synthase subunit alpha n=1 Tax=Leuconostoc mesenteroides TaxID=1245 RepID=UPI0021A86750	species	Leuconostoc mesenteroides	-_cellular organisms;d_Bacteria;-_Terrabacteria group;p_Bacillota;c_Bacilli;o_Lactobacillales;f_Lactobacillaceae;g_Leuconostoc;s_Leuconostoc mesenteroides
AOP14_B2_surf_127540	UniRef100_O68168	UniRef100_O68168 site-specific DNA-methyltransferase (adenine-specific) n=12 Tax=Streptococcaceae TaxID=1300 RepID=O68168_9LACT	family	Streptococcaceae	-_cellular organisms;d_Bacteria;-_Terrabacteria group;p_Bacillota;c_Bacilli;o_Lactobacillales;f_Streptococcaceae
AOP43_C2_coeur_8404857	UniRef100_H5T116	UniRef100_H5T116 DNA-directed RNA polymerase subunit beta n=2 Tax=Streptococcaceae TaxID=1300 RepID=H5T116_LACLL	family	Streptococcaceae	-_cellular organisms;d_Bacteria;-_Terrabacteria group;p_Bacillota;c_Bacilli;o_Lactobacillales;f_Streptococcaceae
AOP11_C1_surf_4644972	UniRef100_A0A166JX64	UniRef100_A0A166JX64 Ribosome-binding ATPase YchF n=12 Tax=Lactococcus TaxID=1357 RepID=A0A166JX64_LACLC	genus	Lactococcus	-_cellular organisms;d_Bacteria;-_Terrabacteria group;p_Bacillota;c_Bacilli;o_Lactobacillales;f_Streptococcaceae;g_Lactococcus
AOP7_B1_surf_944715	UniRef100_P0C2B4	UniRef100_P0C2B4 Neutral endopeptidase n=19 Tax=Lactococcus TaxID=1357 RepID=PEPO_LACLC	genus	Lactococcus	-_cellular organisms;d_Bacteria;-_Terrabacteria group;p_Bacillota;c_Bacilli;o_Lactobacillales;f_Streptococcaceae;g_Lactococcus
AOP21_I1_surf_2655231	UniRef100_A0A0B8R5S9	UniRef100_A0A0B8R5S9 Oxygen-sensitive ribonucleoside-triphosphate reductase n=8 Tax=Lactococcus TaxID=1357 RepID=A0A0B8R5S9_LACLL	genus	Lactococcus	-_cellular organisms;d_Bacteria;-_Terrabacteria group;p_Bacillota;c_Bacilli;o_Lactobacillales;f_Streptococcaceae;g_Lactococcus
AOP14_B2_coeur_74963	UniRef100_A0A1V0PDY3	UniRef100_A0A1V0PDY3 Major cold shock protein n=18 Tax=Lactococcus TaxID=1357 RepID=A0A1V0PDY3_LACLC	genus	Lactococcus	-_cellular organisms;d_Bacteria;-_Terrabacteria group;p_Bacillota;c_Bacilli;o_Lactobacillales;f_Streptococcaceae;g_Lactococcus
AOP26_D1_surf_28062	UniRef100_Q9CDG0	UniRef100_Q9CDG0 30S ribosomal protein S7 n=17 Tax=Lactococcus TaxID=1357 RepID=RS7_LACLA	genus	Lactococcus	-_cellular organisms;d_Bacteria;-_Terrabacteria group;p_Bacillota;c_Bacilli;o_Lactobacillales;f_Streptococcaceae;g_Lactococcus
AOP38_C1_surf_3796301	UniRef100_UPI00071C9E15	UniRef100_UPI00071C9E15 dihydropteroate synthase n=1 Tax=Lactococcus TaxID=1357 RepID=UPI00071C9E15	genus	Lactococcus	-_cellular organisms;d_Bacteria;-_Terrabacteria group;p_Bacillota;c_Bacilli;o_Lactobacillales;f_Streptococcaceae;g_Lactococcus
AOP32_A1_surf_5093399	UniRef100_UPI001CDC23C6	UniRef100_UPI001CDC23C6 aspartate--tRNA ligase n=1 Tax=Lactococcus TaxID=1357 RepID=UPI001CDC23C6	genus	Lactococcus	-_cellular organisms;d_Bacteria;-_Terrabacteria group;p_Bacillota;c_Bacilli;o_Lactobacillales;f_Streptococcaceae;g_Lactococcus
AOP33_4_coeur_1641199	UniRef100_A0A166J774	UniRef100_A0A166J774 DNA-directed RNA polymerase subunit beta n=1 Tax=Lactococcus lactis subsp. cremoris TaxID=1359 RepID=A0A166J774_LACLC	species	Lactococcus cremoris	-_cellular organisms;d_Bacteria;-_Terrabacteria group;p_Bacillota;c_Bacilli;o_Lactobacillales;f_Streptococcaceae;g_Lactococcus;s_Lactococcus cremoris
AOP2_E1_surf_110357	UniRef100_A0A2Z5Z439	UniRef100_A0A2Z5Z439 Peptidoglycan hydrolase n=1 Tax=Lactococcus lactis subsp. cremoris TaxID=1359 RepID=A0A2Z5Z439_LACLC	species	Lactococcus cremoris	-_cellular organisms;d_Bacteria;-_Terrabacteria group;p_Bacillota;c_Bacilli;o_Lactobacillales;f_Streptococcaceae;g_Lactococcus;s_Lactococcus cremoris
AOP33_4_coeur_2514956	UniRef100_UPI0021AA95FD	UniRef100_UPI0021AA95FD DEAD/DEAH box helicase n=1 Tax=Lactococcus lactis subsp. cremoris TaxID=1359 RepID=UPI0021AA95FD	species	Lactococcus cremoris	-_cellular organisms;d_Bacteria;-_Terrabacteria group;p_Bacillota;c_Bacilli;o_Lactobacillales;f_Streptococcaceae;g_Lactococcus;s_Lactococcus cremoris
AOP4_B2_surf_4313197	UniRef100_UPI0021820381	UniRef100_UPI0021820381 DNA translocase FtsK n=1 Tax=Lactococcus lactis subsp. cremoris TaxID=1359 RepID=UPI0021820381	species	Lactococcus cremoris	-_cellular organisms;d_Bacteria;-_Terrabacteria group;p_Bacillota;c_Bacilli;o_Lactobacillales;f_Streptococcaceae;g_Lactococcus;s_Lactococcus cremoris
AOP39_D1_surf_5564867	UniRef100_A0A854XAE9	UniRef100_A0A854XAE9 ATP synthase subunit beta n=1 Tax=Lactococcus lactis subsp. cremoris TaxID=1359 RepID=A0A854XAE9_LACLC	species	Lactococcus cremoris	-_cellular organisms;d_Bacteria;-_Terrabacteria group;p_Bacillota;c_Bacilli;o_Lactobacillales;f_Streptococcaceae;g_Lactococcus;s_Lactococcus cremoris
AOP22_E1_surf_1733146	UniRef100_T0V5N0	UniRef100_T0V5N0 Internalin n=2 Tax=Lactococcus lactis subsp. cremoris TaxID=1359 RepID=T0V5N0_LACLC	species	Lactococcus cremoris	-_cellular organisms;d_Bacteria;-_Terrabacteria group;p_Bacillota;c_Bacilli;o_Lactobacillales;f_Streptococcaceae;g_Lactococcus;s_Lactococcus cremoris
AOP6_C1_surf_2747719	UniRef100_UPI00040F8D34	UniRef100_UPI00040F8D34 glycosyltransferase family 39 protein n=1 Tax=Lactococcus lactis subsp. cremoris TaxID=1359 RepID=UPI00040F8D34	species	Lactococcus cremoris	-_cellular organisms;d_Bacteria;-_Terrabacteria group;p_Bacillota;c_Bacilli;o_Lactobacillales;f_Streptococcaceae;g_Lactococcus;s_Lactococcus cremoris
AOP43_F2_surf_5893810	UniRef100_UPI001066A122	UniRef100_UPI001066A122 glycoside hydrolase family 65 protein n=1 Tax=Lactococcus lactis subsp. cremoris TaxID=1359 RepID=UPI001066A122	species	Lactococcus cremoris	-_cellular organisms;d_Bacteria;-_Terrabacteria group;p_Bacillota;c_Bacilli;o_Lactobacillales;f_Streptococcaceae;g_Lactococcus;s_Lactococcus cremoris
AOP4_B2_surf_2307277	UniRef100_A0A166XIP4	UniRef100_A0A166XIP4 Na+/H antiporter n=7 Tax=Lactococcus lactis subsp. cremoris TaxID=1359 RepID=A0A166XIP4_LACLC	species	Lactococcus cremoris	-_cellular organisms;d_Bacteria;-_Terrabacteria group;p_Bacillota;c_Bacilli;o_Lactobacillales;f_Streptococcaceae;g_Lactococcus;s_Lactococcus cremoris
AOP4_B2_surf_401983	UniRef100_T2F584	UniRef100_T2F584 Translation initiation factor IF-2 n=1 Tax=Lactococcus cremoris subsp. cremoris KW2 TaxID=1295826 RepID=T2F584_LACLC	strain	Lactococcus cremoris subsp. cremoris KW2	-_cellular organisms;d_Bacteria;-_Terrabacteria group;p_Bacillota;c_Bacilli;o_Lactobacillales;f_Streptococcaceae;g_Lactococcus;s_Lactococcus cremoris;-_Lactococcus cremoris subsp. cremoris;-_Lactococcus cremoris subsp. cremoris KW2
AOP17_E1_surf_4313586	UniRef100_A2RLZ6	UniRef100_A2RLZ6 Alkaline phosphatase superfamily protein n=1 Tax=Lactococcus lactis subsp. cremoris (strain MG1363) TaxID=416870 RepID=A2RLZ6_LACLM	strain	Lactococcus cremoris subsp. cremoris MG1363	-_cellular organisms;d_Bacteria;-_Terrabacteria group;p_Bacillota;c_Bacilli;o_Lactobacillales;f_Streptococcaceae;g_Lactococcus;s_Lactococcus cremoris;-_Lactococcus cremoris subsp. cremoris;-_Lactococcus cremoris subsp. cremoris MG1363
AOP2_E1_surf_1918140	UniRef100_A0A6A0BB43	UniRef100_A0A6A0BB43 Chaperone protein DnaK n=1 Tax=Lactococcus hodotermopsidis TaxID=2709157 RepID=A0A6A0BB43_9LACT	species	Lactococcus hodotermopsidis	-_cellular organisms;d_Bacteria;-_Terrabacteria group;p_Bacillota;c_Bacilli;o_Lactobacillales;f_Streptococcaceae;g_Lactococcus;s_Lactococcus hodotermopsidis
AOP38_E1_surf_2375973	UniRef100_A0A3N6I423	UniRef100_A0A3N6I423 Methylenetetrahydrofolate--tRNA-(uracil-5-)-methyltransferase TrmFO n=2 Tax=Lactococcus lactis TaxID=1358 RepID=A0A3N6I423_9LACT	species	Lactococcus lactis	-_cellular organisms;d_Bacteria;-_Terrabacteria group;p_Bacillota;c_Bacilli;o_Lactobacillales;f_Streptococcaceae;g_Lactococcus;s_Lactococcus lactis
AOP16_AQ2_surf_1146932	UniRef100_A0A8B3F1L2	UniRef100_A0A8B3F1L2 IS3 family transposase n=4 Tax=Lactococcus lactis TaxID=1358 RepID=A0A8B3F1L2_LACLL	species	Lactococcus lactis	-_cellular organisms;d_Bacteria;-_Terrabacteria group;p_Bacillota;c_Bacilli;o_Lactobacillales;f_Streptococcaceae;g_Lactococcus;s_Lactococcus lactis
AOP33_4_coeur_1825687	UniRef100_UPI0021A33AB1	UniRef100_UPI0021A33AB1 D-lactate dehydrogenase n=1 Tax=Lactococcus lactis TaxID=1358 RepID=UPI0021A33AB1	species	Lactococcus lactis	-_cellular organisms;d_Bacteria;-_Terrabacteria group;p_Bacillota;c_Bacilli;o_Lactobacillales;f_Streptococcaceae;g_Lactococcus;s_Lactococcus lactis
AOP40_8SA_coeur_1029305	UniRef100_UPI000BA5EB6B	UniRef100_UPI000BA5EB6B GRP family sugar transporter n=3 Tax=Lactococcus lactis TaxID=1358 RepID=UPI000BA5EB6B	species	Lactococcus lactis	-_cellular organisms;d_Bacteria;-_Terrabacteria group;p_Bacillota;c_Bacilli;o_Lactobacillales;f_Streptococcaceae;g_Lactococcus;s_Lactococcus lactis
AOP16_AQ2_surf_3384602	UniRef100_UPI0021AF3FA4	UniRef100_UPI0021AF3FA4 phosphoenolpyruvate--protein phosphotransferase n=1 Tax=Lactococcus lactis TaxID=1358 RepID=UPI0021AF3FA4	species	Lactococcus lactis	-_cellular organisms;d_Bacteria;-_Terrabacteria group;p_Bacillota;c_Bacilli;o_Lactobacillales;f_Streptococcaceae;g_Lactococcus;s_Lactococcus lactis
AOP43_C2_coeur_7554265	UniRef100_UPI0021A2B8AC	UniRef100_UPI0021A2B8AC polyribonucleotide nucleotidyltransferase n=1 Tax=Lactococcus lactis TaxID=1358 RepID=UPI0021A2B8AC	species	Lactococcus lactis	-_cellular organisms;d_Bacteria;-_Terrabacteria group;p_Bacillota;c_Bacilli;o_Lactobacillales;f_Streptococcaceae;g_Lactococcus;s_Lactococcus lactis
AOP18_B2_surf_1142510	UniRef100_G0WJL8	UniRef100_G0WJL8 IS946 transposase n=2 Tax=Lactococcus lactis TaxID=1358 RepID=G0WJL8_LACLL	species	Lactococcus lactis	-_cellular organisms;d_Bacteria;-_Terrabacteria group;p_Bacillota;c_Bacilli;o_Lactobacillales;f_Streptococcaceae;g_Lactococcus;s_Lactococcus lactis
AOP5_DX2_coeur_12038	UniRef100_Q9CDR4	UniRef100_Q9CDR4 30S ribosomal protein S2 n=4 Tax=Lactococcus lactis TaxID=1358 RepID=RS2_LACLA	species	Lactococcus lactis	-_cellular organisms;d_Bacteria;-_Terrabacteria group;p_Bacillota;c_Bacilli;o_Lactobacillales;f_Streptococcaceae;g_Lactococcus;s_Lactococcus lactis
AOP4_B2_surf_1623395	UniRef100_UPI0010112AA8	UniRef100_UPI0010112AA8 HsdR family type I site-specific deoxyribonuclease n=1 Tax=Lactococcus lactis TaxID=1358 RepID=UPI0010112AA8	species	Lactococcus lactis	-_cellular organisms;d_Bacteria;-_Terrabacteria group;p_Bacillota;c_Bacilli;o_Lactobacillales;f_Streptococcaceae;g_Lactococcus;s_Lactococcus lactis
AOP21_I1_surf_3082805	UniRef100_A0A2X0PGL9	UniRef100_A0A2X0PGL9 Gram-positive cocci surface proteins LPxTG domain-containing protein n=1 Tax=Lactococcus lactis TaxID=1358 RepID=A0A2X0PGL9_9LACT	species	Lactococcus lactis	-_cellular organisms;d_Bacteria;-_Terrabacteria group;p_Bacillota;c_Bacilli;o_Lactobacillales;f_Streptococcaceae;g_Lactococcus;s_Lactococcus lactis
AOP7_D1_surf_253094	UniRef100_UPI0021B070A6	UniRef100_UPI0021B070A6 leucine--tRNA ligase n=1 Tax=Lactococcus lactis TaxID=1358 RepID=UPI0021B070A6	species	Lactococcus lactis	-_cellular organisms;d_Bacteria;-_Terrabacteria group;p_Bacillota;c_Bacilli;o_Lactobacillales;f_Streptococcaceae;g_Lactococcus;s_Lactococcus lactis
AOP1_B1_coeur_1577104	UniRef100_UPI00071E3602	UniRef100_UPI00071E3602 heavy metal translocating P-type ATPase n=1 Tax=Lactococcus lactis TaxID=1358 RepID=UPI00071E3602	species	Lactococcus lactis	-_cellular organisms;d_Bacteria;-_Terrabacteria group;p_Bacillota;c_Bacilli;o_Lactobacillales;f_Streptococcaceae;g_Lactococcus;s_Lactococcus lactis
AOP1_D1_coeur_1461821	UniRef100_A0A0V8E9B2	UniRef100_A0A0V8E9B2 UvrABC system protein B n=1 Tax=Lactococcus lactis subsp. lactis TaxID=1360 RepID=A0A0V8E9B2_LACLL	subspecies	Lactococcus lactis subsp. lactis	-_cellular organisms;d_Bacteria;-_Terrabacteria group;p_Bacillota;c_Bacilli;o_Lactobacillales;f_Streptococcaceae;g_Lactococcus;s_Lactococcus lactis;-_Lactococcus lactis subsp. lactis
AOP4_B2_surf_233728	UniRef100_R6AI98	UniRef100_R6AI98 DNA gyrase subunit B n=4 Tax=Streptococcus TaxID=1301 RepID=R6AI98_9STRE	genus	Streptococcus	-_cellular organisms;d_Bacteria;-_Terrabacteria group;p_Bacillota;c_Bacilli;o_Lactobacillales;f_Streptococcaceae;g_Streptococcus
AOP33_4_coeur_3149255	UniRef100_V8M0F7	UniRef100_V8M0F7 tRNA-dihydrouridine synthase n=6 Tax=Streptococcus TaxID=1301 RepID=V8M0F7_STRTR	genus	Streptococcus	-_cellular organisms;d_Bacteria;-_Terrabacteria group;p_Bacillota;c_Bacilli;o_Lactobacillales;f_Streptococcaceae;g_Streptococcus
AOP29_A1_coeur_2822716	UniRef100_J7SII6	UniRef100_J7SII6 50S ribosomal subunit assembly factor BipA n=15 Tax=Streptococcus TaxID=1301 RepID=J7SII6_STRSL	genus	Streptococcus	-_cellular organisms;d_Bacteria;-_Terrabacteria group;p_Bacillota;c_Bacilli;o_Lactobacillales;f_Streptococcaceae;g_Streptococcus
AOP4_B2_surf_1879649	UniRef100_A0A1S1H5C9	UniRef100_A0A1S1H5C9 Adenylosuccinate lyase n=1 Tax=Streptococcus sp. HMSC34B10 TaxID=1608856 RepID=A0A1S1H5C9_9STRE	species	Streptococcus sp. HMSC34B10	-_cellular organisms;d_Bacteria;-_Terrabacteria group;p_Bacillota;c_Bacilli;o_Lactobacillales;f_Streptococcaceae;g_Streptococcus;-_unclassified Streptococcus;s_Streptococcus sp. HMSC34B10
AOP31_C2_surf_6317766	UniRef100_UPI00116EC959	UniRef100_UPI00116EC959 2-dehydropantoate 2-reductase N-terminal domain-containing protein n=1 Tax=Streptococcus salivarius TaxID=1304 RepID=UPI00116EC959	species	Streptococcus salivarius	-_cellular organisms;d_Bacteria;-_Terrabacteria group;p_Bacillota;c_Bacilli;o_Lactobacillales;f_Streptococcaceae;g_Streptococcus;s_Streptococcus salivarius
AOP33_10_coeur_3692973	UniRef100_A0A060BQ50	UniRef100_A0A060BQ50 Signal transduction histidine-protein kinase ArlS n=4 Tax=Streptococcus thermophilus TaxID=1308 RepID=A0A060BQ50_STRTR	species	Streptococcus thermophilus	-_cellular organisms;d_Bacteria;-_Terrabacteria group;p_Bacillota;c_Bacilli;o_Lactobacillales;f_Streptococcaceae;g_Streptococcus;s_Streptococcus thermophilus
AOP23_C1_coeur_1987	UniRef100_UPI001C1E4DE6	UniRef100_UPI001C1E4DE6 diphosphomevalonate decarboxylase n=1 Tax=Streptococcus thermophilus TaxID=1308 RepID=UPI001C1E4DE6	species	Streptococcus thermophilus	-_cellular organisms;d_Bacteria;-_Terrabacteria group;p_Bacillota;c_Bacilli;o_Lactobacillales;f_Streptococcaceae;g_Streptococcus;s_Streptococcus thermophilus
AOP33_4_coeur_88617	UniRef100_A0A8D6U934	UniRef100_A0A8D6U934 M(7)G2069 methylase of 23S rRNA n=2 Tax=Streptococcus thermophilus TaxID=1308 RepID=A0A8D6U934_STRTR	species	Streptococcus thermophilus	-_cellular organisms;d_Bacteria;-_Terrabacteria group;p_Bacillota;c_Bacilli;o_Lactobacillales;f_Streptococcaceae;g_Streptococcus;s_Streptococcus thermophilus
AOP4_B2_surf_2491846	UniRef100_Q5LYY8	UniRef100_Q5LYY8 Galactose-1-phosphate uridylyltransferase n=2 Tax=Streptococcus thermophilus TaxID=1308 RepID=GALT_STRT1	species	Streptococcus thermophilus	-_cellular organisms;d_Bacteria;-_Terrabacteria group;p_Bacillota;c_Bacilli;o_Lactobacillales;f_Streptococcaceae;g_Streptococcus;s_Streptococcus thermophilus
AOP29_B2_surf_7971522	UniRef100_A0A2X3UDW1	UniRef100_A0A2X3UDW1 ATP synthase subunit beta n=2 Tax=Streptococcus thermophilus TaxID=1308 RepID=A0A2X3UDW1_STRTR	species	Streptococcus thermophilus	-_cellular organisms;d_Bacteria;-_Terrabacteria group;p_Bacillota;c_Bacilli;o_Lactobacillales;f_Streptococcaceae;g_Streptococcus;s_Streptococcus thermophilus
AOP29_B2_surf_1214626	UniRef100_A0A2X3UDW1	UniRef100_A0A2X3UDW1 ATP synthase subunit beta n=2 Tax=Streptococcus thermophilus TaxID=1308 RepID=A0A2X3UDW1_STRTR	species	Streptococcus thermophilus	-_cellular organisms;d_Bacteria;-_Terrabacteria group;p_Bacillota;c_Bacilli;o_Lactobacillales;f_Streptococcaceae;g_Streptococcus;s_Streptococcus thermophilus
AOP19_D1_surf_2318565	UniRef100_V8LSF0	UniRef100_V8LSF0 Multidrug ABC transporter ATP-binding protein n=3 Tax=Streptococcus thermophilus TaxID=1308 RepID=V8LSF0_STRTR	species	Streptococcus thermophilus	-_cellular organisms;d_Bacteria;-_Terrabacteria group;p_Bacillota;c_Bacilli;o_Lactobacillales;f_Streptococcaceae;g_Streptococcus;s_Streptococcus thermophilus
AOP33_10_coeur_3559949	UniRef100_UPI001C1E014A	UniRef100_UPI001C1E014A excinuclease ABC subunit UvrC n=1 Tax=Streptococcus thermophilus TaxID=1308 RepID=UPI001C1E014A	species	Streptococcus thermophilus	-_cellular organisms;d_Bacteria;-_Terrabacteria group;p_Bacillota;c_Bacilli;o_Lactobacillales;f_Streptococcaceae;g_Streptococcus;s_Streptococcus thermophilus
AOP5_DX2_coeur_773175	UniRef100_V8LV82	UniRef100_V8LV82 Glutamine--fructose-6-phosphate aminotransferase [isomerizing] n=2 Tax=Streptococcus thermophilus TaxID=1308 RepID=V8LV82_STRTR	species	Streptococcus thermophilus	-_cellular organisms;d_Bacteria;-_Terrabacteria group;p_Bacillota;c_Bacilli;o_Lactobacillales;f_Streptococcaceae;g_Streptococcus;s_Streptococcus thermophilus
AOP33_4_coeur_21774	UniRef100_Q5M6J7	UniRef100_Q5M6J7 Phosphoribosylformylglycinamidine synthase II (FGAM synthetase) n=2 Tax=Streptococcus thermophilus TaxID=1308 RepID=Q5M6J7_STRT2	species	Streptococcus thermophilus	-_cellular organisms;d_Bacteria;-_Terrabacteria group;p_Bacillota;c_Bacilli;o_Lactobacillales;f_Streptococcaceae;g_Streptococcus;s_Streptococcus thermophilus
AOP29_A1_coeur_747429	UniRef100_Q03IF7	UniRef100_Q03IF7 30S ribosomal protein S3 n=4 Tax=Streptococcus thermophilus TaxID=1308 RepID=RS3_STRTD	species	Streptococcus thermophilus	-_cellular organisms;d_Bacteria;-_Terrabacteria group;p_Bacillota;c_Bacilli;o_Lactobacillales;f_Streptococcaceae;g_Streptococcus;s_Streptococcus thermophilus
AOP33_10_coeur_1276668	UniRef100_A0A811II83	UniRef100_A0A811II83 Late competence protein ComGA, access of DNA to ComEA n=1 Tax=Streptococcus thermophilus TaxID=1308 RepID=A0A811II83_STRTR	species	Streptococcus thermophilus	-_cellular organisms;d_Bacteria;-_Terrabacteria group;p_Bacillota;c_Bacilli;o_Lactobacillales;f_Streptococcaceae;g_Streptococcus;s_Streptococcus thermophilus
AOP40_8SA_coeur_1403106	UniRef100_V8LV31	UniRef100_V8LV31 Peptide ABC transporter permease n=2 Tax=Streptococcus thermophilus TaxID=1308 RepID=V8LV31_STRTR	species	Streptococcus thermophilus	-_cellular organisms;d_Bacteria;-_Terrabacteria group;p_Bacillota;c_Bacilli;o_Lactobacillales;f_Streptococcaceae;g_Streptococcus;s_Streptococcus thermophilus
AOP5_DX2_coeur_1193136	UniRef100_F8LWU8	UniRef100_F8LWU8 Cu2+-Cu+-Ag+-P-type ATPase n=1 Tax=Streptococcus thermophilus JIM 8232 TaxID=1051074 RepID=F8LWU8_STRTR	strain	Streptococcus thermophilus JIM 8232	-_cellular organisms;d_Bacteria;-_Terrabacteria group;p_Bacillota;c_Bacilli;o_Lactobacillales;f_Streptococcaceae;g_Streptococcus;s_Streptococcus thermophilus;-_Streptococcus thermophilus JIM 8232
AOP4_B2_surf_80662	UniRef100_Q5M389	UniRef100_Q5M389 Folylpolyglutamate synthase / dihydrofolate synthase n=1 Tax=Streptococcus thermophilus (strain ATCC BAA-250 / LMG 18311) TaxID=264199 RepID=Q5M389_STRT2	strain	Streptococcus thermophilus LMG 18311	-_cellular organisms;d_Bacteria;-_Terrabacteria group;p_Bacillota;c_Bacilli;o_Lactobacillales;f_Streptococcaceae;g_Streptococcus;s_Streptococcus thermophilus;-_Streptococcus thermophilus LMG 18311
AOP31_A2_surf_794201	UniRef100_UPI00217F220A	UniRef100_UPI00217F220A efflux RND transporter permease subunit n=1 Tax=Shewanella baltica TaxID=62322 RepID=UPI00217F220A	species	Shewanella baltica	-_cellular organisms;d_Bacteria;p_Pseudomonadota;c_Gammaproteobacteria;o_Alteromonadales;f_Shewanellaceae;g_Shewanella;s_Shewanella baltica
AOP31_A2_surf_1498761	UniRef100_UPI0018892C97	UniRef100_UPI0018892C97 RNA polymerase sigma factor RpoD n=1 Tax=unclassified Psychrobacter TaxID=196806 RepID=UPI0018892C97	no rank	unclassified Psychrobacter	-_cellular organisms;d_Bacteria;p_Pseudomonadota;c_Gammaproteobacteria;o_Moraxellales;f_Moraxellaceae;g_Psychrobacter;-_unclassified Psychrobacter
AOP22_E1_surf_1808989	UniRef100_A0A0G4P5U7	UniRef100_A0A0G4P5U7 DNA repair protein Rad4 n=1 Tax=Penicillium camemberti FM 013 TaxID=1429867 RepID=A0A0G4P5U7_PENCA	strain	Penicillium camemberti FM 013	-_cellular organisms;d_Eukaryota;-_Opisthokonta;k_Fungi;-_Dikarya;p_Ascomycota;-_saccharomyceta;-_Pezizomycotina;-_leotiomyceta;c_Eurotiomycetes;-_Eurotiomycetidae;o_Eurotiales;f_Aspergillaceae;g_Penicillium;s_Penicillium camemberti;-_Penicillium camemberti FM 013
AOP15_D2_surf_3136852	UniRef100_A0A0G4NV76	UniRef100_A0A0G4NV76 Galactose oxidase/kelch, beta-propeller n=1 Tax=Penicillium camemberti FM 013 TaxID=1429867 RepID=A0A0G4NV76_PENCA	strain	Penicillium camemberti FM 013	-_cellular organisms;d_Eukaryota;-_Opisthokonta;k_Fungi;-_Dikarya;p_Ascomycota;-_saccharomyceta;-_Pezizomycotina;-_leotiomyceta;c_Eurotiomycetes;-_Eurotiomycetidae;o_Eurotiales;f_Aspergillaceae;g_Penicillium;s_Penicillium camemberti;-_Penicillium camemberti FM 013
AOP11_C1_surf_3721386	UniRef100_A0A0G4PTK7	UniRef100_A0A0G4PTK7 histone acetyltransferase n=1 Tax=Penicillium camemberti FM 013 TaxID=1429867 RepID=A0A0G4PTK7_PENCA	strain	Penicillium camemberti FM 013	-_cellular organisms;d_Eukaryota;-_Opisthokonta;k_Fungi;-_Dikarya;p_Ascomycota;-_saccharomyceta;-_Pezizomycotina;-_leotiomyceta;c_Eurotiomycetes;-_Eurotiomycetidae;o_Eurotiales;f_Aspergillaceae;g_Penicillium;s_Penicillium camemberti;-_Penicillium camemberti FM 013
AOP25_B2_surf_549230	UniRef100_A0A0V1PR10	UniRef100_A0A0V1PR10 DNA helicase n=1 Tax=Debaryomyces fabryi TaxID=58627 RepID=A0A0V1PR10_9ASCO	species	Debaryomyces fabryi	-_cellular organisms;d_Eukaryota;-_Opisthokonta;k_Fungi;-_Dikarya;p_Ascomycota;-_saccharomyceta;-_Saccharomycotina;c_Saccharomycetes;o_Saccharomycetales;-_CUG-Ser1 clade;f_Debaryomycetaceae;g_Debaryomyces;s_Debaryomyces fabryi
AOP19_H1_surf_375728	UniRef100_Q6BST0	UniRef100_Q6BST0 DEHA2D06490p n=1 Tax=Debaryomyces hansenii (strain ATCC 36239 / CBS 767 / BCRC 21394 / JCM 1990 / NBRC 0083 / IGC 2968) TaxID=284592 RepID=Q6BST0_DEBHA	strain	Debaryomyces hansenii CBS767	-_cellular organisms;d_Eukaryota;-_Opisthokonta;k_Fungi;-_Dikarya;p_Ascomycota;-_saccharomyceta;-_Saccharomycotina;c_Saccharomycetes;o_Saccharomycetales;-_CUG-Ser1 clade;f_Debaryomycetaceae;g_Debaryomyces;s_Debaryomyces hansenii;-_Debaryomyces hansenii CBS767
AOP7_A2_surf_1068300	UniRef100_Q6BS83	UniRef100_Q6BS83 DEHA2D10890p n=1 Tax=Debaryomyces hansenii (strain ATCC 36239 / CBS 767 / BCRC 21394 / JCM 1990 / NBRC 0083 / IGC 2968) TaxID=284592 RepID=Q6BS83_DEBHA	strain	Debaryomyces hansenii CBS767	-_cellular organisms;d_Eukaryota;-_Opisthokonta;k_Fungi;-_Dikarya;p_Ascomycota;-_saccharomyceta;-_Saccharomycotina;c_Saccharomycetes;o_Saccharomycetales;-_CUG-Ser1 clade;f_Debaryomycetaceae;g_Debaryomyces;s_Debaryomyces hansenii;-_Debaryomyces hansenii CBS767
AOP28_A2_surf_9618500	UniRef100_A0A0J9XDA4	UniRef100_A0A0J9XDA4 Similar to Saccharomyces cerevisiae YBR049C REB1 RNA polymerase I enhancer binding protein n=1 Tax=Geotrichum candidum TaxID=1173061 RepID=A0A0J9XDA4_GEOCN	species	Geotrichum candidum	-_cellular organisms;d_Eukaryota;-_Opisthokonta;k_Fungi;-_Dikarya;p_Ascomycota;-_saccharomyceta;-_Saccharomycotina;c_Saccharomycetes;o_Saccharomycetales;f_Dipodascaceae;g_Geotrichum;s_Geotrichum candidum
AOP9_A1_surf_3322639	UniRef100_A0A0J9X4L7	UniRef100_A0A0J9X4L7 Similar to Saccharomyces cerevisiae YDR150W NUM1 Protein required for nuclear migration, localizes to the mother cell cortex and the bud tip n=1 Tax=Geotrichum candidum TaxID=1173061 RepID=A0A0J9X4L7_GEOCN	species	Geotrichum candidum	-_cellular organisms;d_Eukaryota;-_Opisthokonta;k_Fungi;-_Dikarya;p_Ascomycota;-_saccharomyceta;-_Saccharomycotina;c_Saccharomycetes;o_Saccharomycetales;f_Dipodascaceae;g_Geotrichum;s_Geotrichum candidum
AOP30_D2_surf_10145625	UniRef100_A0A0J9X4A1	UniRef100_A0A0J9X4A1 ATP synthase subunit beta n=1 Tax=Geotrichum candidum TaxID=1173061 RepID=A0A0J9X4A1_GEOCN	species	Geotrichum candidum	-_cellular organisms;d_Eukaryota;-_Opisthokonta;k_Fungi;-_Dikarya;p_Ascomycota;-_saccharomyceta;-_Saccharomycotina;c_Saccharomycetes;o_Saccharomycetales;f_Dipodascaceae;g_Geotrichum;s_Geotrichum candidum
AOP18_B2_surf_2552993	UniRef100_Q6CSI2	UniRef100_Q6CSI2 KLLA0D00792p n=1 Tax=Kluyveromyces lactis (strain ATCC 8585 / CBS 2359 / DSM 70799 / NBRC 1267 / NRRL Y-1140 / WM37) TaxID=284590 RepID=Q6CSI2_KLULA	strain	Kluyveromyces lactis NRRL Y-1140	-_cellular organisms;d_Eukaryota;-_Opisthokonta;k_Fungi;-_Dikarya;p_Ascomycota;-_saccharomyceta;-_Saccharomycotina;c_Saccharomycetes;o_Saccharomycetales;f_Saccharomycetaceae;g_Kluyveromyces;s_Kluyveromyces lactis;-_Kluyveromyces lactis NRRL Y-1140
AOP18_B2_surf_1992943	UniRef100_R9R200	UniRef100_R9R200 Putative terminase large subunit n=1 Tax=Lactococcus lactis phage p272 TaxID=213777 RepID=R9R200_9CAUD	no rank	Lactococcus lactis phage p272	d_Viruses;-_Duplodnaviria;k_Heunggongvirae;p_Uroviricota;c_Caudoviricetes;g_Skunavirus;s_Skunavirus p272;-_Lactococcus lactis phage p272
AOP33_4_coeur_506543	UniRef100_A0A343JPG3	UniRef100_A0A343JPG3 Putative tape measure protein n=1 Tax=Lactococcus phage 56003 TaxID=2029665 RepID=A0A343JPG3_9CAUD	no rank	Lactococcus phage 56003	d_Viruses;-_Duplodnaviria;k_Heunggongvirae;p_Uroviricota;c_Caudoviricetes;g_Skunavirus;s_Skunavirus sv56003;-_Lactococcus phage 56003
AOP23_C1_coeur_1771828	NA	NA	NA	NA	NA
AOP33_10_coeur_1928072	NA	NA	NA	NA	NA
AOP33_4_coeur_1590119	NA	NA	NA	NA	NA
